# Asian elephants (*Elephas maximus*) recognise human visual attention from body and face orientation

**DOI:** 10.1101/2025.04.27.650167

**Authors:** Hoi-Lam Jim, Shinya Yamamoto, Pakkanut Bansiddhi, Joshua M. Plotnik

## Abstract

Visual attention has mostly been studied in primarily visual species, such as dogs and nonhuman primates. Although elephants rely more on acoustic and olfactory cues, they also use visual displays and gestures to communicate. Smet and Byrne (2014) showed that African savanna elephants (*Loxodonta africana*) recognise human visual attention based on face and body orientation, but this has not been investigated in Asian elephants (*Elephas maximus*). Here, we examined whether Asian elephants are sensitive to human attentional states. We tested ten captive female elephants in Thailand and analysed the frequency of experimenter-directed signals in a food-requesting task based on the experimenter’s body and face orientation. Elephants gestured significantly more when the experimenter’s body was oriented towards them than when it was turned away, and they gestured most frequently when her face was also oriented towards them. This suggests that body orientation may be the more salient visual cue, with face orientation contributing to the effect only when accompanied by body orientation. These findings show that Asian elephants, like African savanna elephants, understand the importance of visual attention for effective communication, contributing to our understanding of cognitive abilities across the elephant taxon and visual attention in animals.
