## Supplementary material for "Asian elephants (*Elephas maximus*) recognise human visual attention from body and face orientation": Data repository: ele_vis_att_data.csv

subject	session	trial	condition	trunkswing	trunkout_forward	trunkout_self	trunkout_ground	trunkup_forward	trunkup_self	trunkup_other	reachout_experimenter	reachout_food	trainedbegging	headnod	totalbehaviours
bo	1	1	Np	0	0	0	0	0	0	0	0	0	0	0	0
bo	1	2	Bt_Ft	0	0	0	0	0	0	0	0	0	2	0	2
bo	1	3	Ba_Ft	0	0	0	0	0	0	0	0	0	1	0	1
bo	1	4	Ba_Fa	0	0	0	0	0	0	0	0	0	0	0	0
bo	1	5	Bt_Fa	0	0	0	0	0	0	0	0	0	1	0	1
bo	2	1	Ba_Ft	0	0	0	0	0	0	0	0	0	1	0	1
bo	2	2	Bt_Fa	0	0	0	0	0	0	0	0	0	1	0	1
bo	2	3	Ba_Fa	0	0	0	0	0	0	0	0	0	1	0	1
bo	2	4	Np	0	0	0	0	0	0	0	0	0	0	0	0
bo	2	5	Bt_Ft	0	0	0	0	0	0	0	0	0	2	0	2
bo	3	1	Bt_Ft	1	0	0	0	0	0	0	0	0	2	0	3
bo	3	2	Ba_Ft	1	0	0	0	0	0	0	0	0	1	0	2
bo	3	3	Bt_Fa	0	0	0	0	0	0	0	0	0	2	0	2
bo	3	4	Ba_Fa	0	0	0	0	0	0	0	0	0	1	0	1
bo	3	5	Np	1	0	0	0	0	0	0	0	0	0	0	1
bo	4	1	Bt_Fa	0	0	0	0	0	0	0	0	0	1	0	1
bo	4	2	Ba_Ft	0	0	0	0	0	0	0	0	0	0	0	0
bo	4	3	Bt_Ft	0	0	0	0	0	0	0	0	0	0	0	0
bo	4	4	Np	1	0	0	0	0	0	0	0	0	0	0	1
bo	4	5	Ba_Fa	0	0	0	0	0	0	0	0	0	0	0	0
benz	1	1	Ba_Ft	0	0	0	0	0	0	0	0	0	0	0	0
benz	1	2	Bt_Ft	1	1	0	0	0	0	0	0	0	2	0	4
benz	1	3	Np	0	0	0	0	0	0	0	0	0	0	0	0
benz	1	4	Bt_Fa	0	0	0	0	0	0	0	0	0	0	0	0
benz	1	5	Ba_Fa	0	0	0	0	0	0	0	0	0	0	0	0
benz	2	1	Bt_Ft	1	1	0	0	0	0	0	0	0	1	0	3
benz	2	2	Np	0	0	0	0	0	0	0	0	0	0	0	0
benz	2	3	Ba_Fa	0	0	0	0	0	0	0	0	0	0	0	0
benz	2	4	Bt_Fa	0	0	0	0	0	0	0	0	0	0	0	0
benz	2	5	Ba_Ft	0	0	0	0	0	0	0	0	0	0	0	0
benz	3	1	Ba_Ft	0	0	0	0	0	0	0	0	0	0	0	0
benz	3	2	Bt_Fa	0	0	0	0	0	0	0	0	0	0	0	0
benz	3	3	Bt_Ft	1	1	0	0	0	0	0	0	0	1	0	3
benz	3	4	Ba_Fa	0	0	0	0	0	0	0	0	0	0	0	0
benz	3	5	Np	0	0	0	0	0	0	0	0	0	0	0	0
benz	4	1	Bt_Ft	0	0	0	0	0	0	0	0	0	0	0	0
benz	4	2	Np	0	0	0	0	0	0	0	0	0	0	0	0
benz	4	3	Ba_Fa	0	0	0	0	0	0	0	0	0	0	0	0
benz	4	4	Ba_Ft	0	0	0	0	0	0	0	0	0	0	0	0
benz	4	5	Bt_Fa	0	1	0	0	0	0	0	0	0	1	0	2
boonma	1	1	Ba_Ft	0	0	0	1	0	0	0	0	3	0	0	4
boonma	1	2	Bt_Ft	0	0	0	0	0	0	0	0	3	0	0	3
boonma	1	3	Np	0	0	0	0	0	0	0	0	1	0	0	1
boonma	1	4	Bt_Fa	0	0	0	0	0	0	0	0	1	0	0	1
boonma	1	5	Ba_Fa	0	0	0	0	0	0	0	0	3	0	0	3
boonma	2	1	Np	0	0	0	0	0	0	0	0	1	0	0	1
boonma	2	2	Bt_Ft	0	0	0	0	0	0	0	0	1	0	0	1
boonma	2	3	Bt_Fa	0	0	0	1	0	0	0	0	0	0	0	1
boonma	2	4	Ba_Fa	0	0	0	2	0	0	0	0	1	0	0	3
boonma	2	5	Ba_Ft	0	0	0	0	0	0	0	0	0	0	0	0
boonma	3	1	Ba_Ft	0	0	0	3	0	0	0	0	0	0	0	3
boonma	3	2	Np	0	0	0	1	0	0	0	0	0	0	0	1
boonma	3	3	Bt_Ft	0	0	0	1	0	0	0	0	0	0	0	1
boonma	3	4	Ba_Fa	0	0	0	1	0	0	0	0	0	0	0	1
boonma	3	5	Bt_Fa	0	0	0	0	0	0	0	0	0	0	0	0
boonma	4	1	Ba_Fa	0	0	0	4	0	0	0	0	0	0	0	4
boonma	4	2	Bt_Ft	0	0	0	2	0	0	0	0	0	0	0	2
boonma	4	3	Ba_Ft	0	0	0	3	0	0	0	0	0	0	0	3
boonma	4	4	Np	0	0	0	1	0	0	0	0	0	0	0	1
boonma	4	5	Bt_Fa	0	0	0	3	0	0	0	0	0	0	0	3
boonrod	1	1	Bt_Fa	2	0	0	1	0	0	0	0	0	0	0	3
boonrod	1	2	Ba_Ft	5	0	0	0	0	0	0	0	2	0	0	7
boonrod	1	3	Np	0	0	0	4	0	0	0	0	1	0	0	5
boonrod	1	4	Ba_Fa	5	0	0	2	0	0	0	0	0	0	0	7
boonrod	1	5	Bt_Ft	6	0	0	2	2	0	0	0	0	0	0	10
boonrod	2	1	Np	0	0	0	1	0	0	0	0	0	0	0	1
boonrod	2	2	Ba_Fa	3	0	0	1	0	0	0	0	0	0	0	4
boonrod	2	3	Bt_Ft	0	0	0	1	0	0	0	0	0	0	0	1
boonrod	2	4	Bt_Fa	4	0	0	0	0	0	0	0	0	0	0	4
boonrod	2	5	Ba_Ft	0	0	0	0	0	0	0	0	0	0	0	0
boonrod	3	1	Bt_Ft	5	0	0	1	0	0	0	0	0	0	0	6
boonrod	3	2	Np	1	0	0	0	0	0	0	0	0	0	0	1
boonrod	3	3	Ba_Fa	2	0	0	0	0	0	0	0	0	0	0	2
boonrod	3	4	Bt_Fa	5	0	0	0	1	0	0	0	0	0	0	6
boonrod	3	5	Ba_Ft	1	0	0	0	0	0	0	0	0	0	0	1
boonrod	4	1	Ba_Ft	0	0	0	0	0	0	0	0	0	0	0	0
boonrod	4	2	Bt_Fa	0	0	0	0	0	0	0	0	0	0	0	0
boonrod	4	3	Ba_Fa	0	0	0	0	0	0	0	0	0	0	0	0
boonrod	4	4	Bt_Ft	0	0	0	0	0	0	0	0	0	0	0	0
boonrod	4	5	Np	0	0	0	0	0	0	0	0	0	0	0	0
boonsri	1	1	Bt_Fa	0	0	0	0	0	0	0	0	0	0	0	0
boonsri	1	2	Ba_Fa	0	0	0	1	0	0	0	0	0	0	0	1
boonsri	1	3	Np	0	0	0	0	0	0	0	0	0	0	0	0
boonsri	1	4	Ba_Ft	0	0	0	1	0	0	0	0	0	0	0	1
boonsri	1	5	Bt_Ft	0	0	0	0	0	0	0	0	0	0	0	0
boonsri	2	1	Ba_Fa	0	1	0	1	0	0	0	0	0	0	0	2
boonsri	2	2	Np	0	0	0	0	0	0	0	0	0	0	0	0
boonsri	2	3	Ba_Ft	0	1	0	0	0	0	0	0	0	0	0	1
boonsri	2	4	Bt_Fa	0	1	0	0	0	0	0	0	0	0	0	1
boonsri	2	5	Bt_Ft	0	3	0	0	0	0	0	0	0	0	0	3
boonsri	3	1	Bt_Ft	0	0	0	1	0	0	0	0	0	0	0	1
boonsri	3	2	Ba_Ft	0	0	0	0	0	0	0	0	0	0	0	0
boonsri	3	3	Np	0	0	0	0	0	0	0	0	0	0	0	0
boonsri	3	4	Bt_Fa	0	0	0	1	0	0	0	0	0	0	0	1
boonsri	3	5	Ba_Fa	0	1	0	0	0	0	0	0	0	0	0	1
boonsri	4	1	Ba_Ft	0	0	0	0	0	0	0	0	0	0	0	0
boonsri	4	2	Bt_Ft	0	0	0	0	0	0	0	0	0	0	0	0
boonsri	4	3	Bt_Fa	0	0	0	0	0	0	0	0	0	0	0	0
boonsri	4	4	Np	0	0	0	0	0	0	0	0	0	0	0	0
boonsri	4	5	Ba_Fa	0	0	0	0	0	0	0	0	0	0	0	0
dah	1	1	Ba_Fa	1	1	0	0	0	0	0	0	0	0	0	2
dah	1	2	Bt_Fa	2	1	0	0	0	0	0	2	0	0	0	5
dah	1	3	Np	0	0	0	0	0	0	0	0	0	0	0	0
dah	1	4	Bt_Ft	3	4	0	1	0	0	0	0	0	0	0	8
dah	1	5	Ba_Ft	0	4	0	0	0	0	0	0	0	0	0	4
dah	2	1	Bt_Ft	1	3	0	0	0	0	0	0	0	0	0	4
dah	2	2	Np	0	0	0	0	0	0	0	0	0	0	0	0
dah	2	3	Ba_Ft	1	0	1	0	0	0	0	0	0	0	0	2
dah	2	4	Bt_Fa	0	2	0	1	0	0	0	0	0	0	0	3
dah	2	5	Ba_Fa	1	0	0	0	0	0	0	0	0	0	0	1
dah	3	1	Np	0	0	0	0	0	0	0	0	1	0	1	2
dah	3	2	Ba_Fa	0	0	0	0	0	0	0	0	0	0	0	0
dah	3	3	Bt_Fa	0	0	0	0	0	0	0	0	0	0	0	0
dah	3	4	Bt_Ft	0	2	0	2	0	0	0	0	1	0	0	5
dah	3	5	Ba_Ft	2	0	0	0	0	0	0	0	0	0	0	2
dah	4	1	Bt_Fa	2	1	1	0	0	0	0	0	0	0	0	4
dah	4	2	Bt_Ft	1	2	0	0	0	0	0	0	0	0	0	3
dah	4	3	Ba_Ft	0	0	0	1	0	0	0	0	0	0	0	1
dah	4	4	Np	0	0	0	0	0	0	0	0	0	0	0	0
dah	4	5	Ba_Fa	0	0	0	0	0	0	0	0	0	0	0	0
jathong	1	1	Bt_Ft	0	0	0	1	1	0	0	0	0	0	0	2
jathong	1	2	Ba_Fa	0	0	0	0	0	0	1	0	0	0	0	1
jathong	1	3	Ba_Ft	0	0	0	0	0	0	1	0	0	0	0	1
jathong	1	4	Np	0	0	0	0	1	0	0	0	0	0	0	1
jathong	1	5	Bt_Fa	0	1	0	1	0	0	2	0	0	0	0	4
jathong	2	1	Bt_Ft	0	1	0	0	1	0	0	0	0	0	0	2
jathong	2	2	Ba_Ft	2	2	0	0	0	2	0	0	0	0	0	6
jathong	2	3	Np	0	0	0	0	0	1	0	0	0	0	0	1
jathong	2	4	Ba_Fa	1	1	0	0	0	1	0	0	0	0	0	3
jathong	2	5	Bt_Fa	1	2	0	1	0	0	1	0	0	0	0	5
jathong	3	1	Np	0	0	0	0	0	0	0	0	1	0	0	1
jathong	3	2	Ba_Ft	0	0	0	0	0	0	0	0	0	0	0	0
jathong	3	3	Bt_Ft	0	0	0	0	0	0	0	0	1	0	0	1
jathong	3	4	Bt_Fa	0	0	0	0	0	0	0	0	0	0	0	0
jathong	3	5	Ba_Fa	0	0	0	0	0	0	0	0	0	0	0	0
jathong	4	1	Bt_Ft	0	0	0	0	0	0	0	0	0	0	0	0
jathong	4	2	Bt_Fa	1	1	0	0	1	0	0	0	0	0	0	3
jathong	4	3	Ba_Fa	0	0	0	1	0	0	0	0	0	0	0	1
jathong	4	4	Np	0	0	0	0	0	0	0	0	1	0	0	1
jathong	4	5	Ba_Ft	0	0	0	1	0	0	0	0	0	0	0	1
kummool	1	1	Ba_Fa	0	0	1	0	0	0	0	0	0	0	0	1
kummool	1	2	Bt_Ft	0	0	1	0	0	0	0	0	0	0	0	1
kummool	1	3	Ba_Ft	0	0	1	0	0	0	0	0	0	0	0	1
kummool	1	4	Bt_Fa	0	0	0	1	0	0	0	0	0	0	0	1
kummool	1	5	Np	0	0	0	0	0	0	0	0	0	0	0	0
kummool	2	1	Bt_Fa	0	0	0	0	0	0	0	0	0	0	0	0
kummool	2	2	Np	0	0	0	0	0	0	0	0	0	0	0	0
kummool	2	3	Ba_Ft	0	0	1	0	0	0	0	0	0	0	0	1
kummool	2	4	Ba_Fa	0	0	0	1	0	1	0	0	0	0	0	2
kummool	2	5	Bt_Ft	0	1	1	0	1	0	0	0	0	0	0	3
kummool	3	1	Bt_Ft	0	3	0	0	0	0	0	0	0	0	0	3
kummool	3	2	Bt_Fa	0	0	0	0	0	0	0	0	0	0	0	0
kummool	3	3	Ba_Ft	0	0	0	0	0	0	0	0	0	0	0	0
kummool	3	4	Ba_Fa	0	0	0	0	0	0	0	0	0	0	0	0
kummool	3	5	Np	0	0	0	0	0	0	0	0	0	0	0	0
kummool	4	1	Np	0	0	0	0	0	0	0	0	0	0	0	0
kummool	4	2	Bt_Ft	0	0	0	1	0	0	0	0	0	0	0	1
kummool	4	3	Ba_Ft	0	0	0	0	0	0	0	0	0	0	0	0
kummool	4	4	Ba_Fa	0	0	0	0	0	0	0	0	0	0	0	0
kummool	4	5	Bt_Fa	0	0	0	0	0	0	0	0	0	0	0	0
yokfah	1	1	Ba_Ft	0	0	0	0	0	0	0	0	0	0	0	0
yokfah	1	2	Ba_Fa	0	0	0	0	0	1	0	0	0	0	0	1
yokfah	1	3	Bt_Ft	0	0	0	0	0	1	0	0	0	0	0	1
yokfah	1	4	Bt_Fa	0	0	0	1	1	0	0	0	0	0	0	2
yokfah	1	5	Np	0	0	0	0	0	1	0	0	0	0	0	1
yokfah	2	1	Ba_Ft	0	0	0	0	0	0	0	0	0	0	0	0
yokfah	2	2	Np	0	0	0	0	0	0	0	0	0	0	0	0
yokfah	2	3	Ba_Fa	0	0	0	0	0	0	0	0	0	0	0	0
yokfah	2	4	Bt_Fa	1	0	0	0	1	0	0	0	0	0	0	2
yokfah	2	5	Bt_Ft	1	0	0	0	0	1	0	0	0	0	0	2
yokfah	3	1	Bt_Fa	0	0	0	0	0	0	0	0	0	0	0	0
yokfah	3	2	Ba_Ft	0	0	0	0	0	0	0	0	0	0	0	0
yokfah	3	3	Np	0	0	0	0	0	0	0	0	0	0	0	0
yokfah	3	4	Ba_Fa	0	0	0	0	0	0	0	0	0	0	0	0
yokfah	3	5	Bt_Ft	0	0	0	0	0	0	0	0	0	0	0	0
yokfah	4	1	Ba_Fa	0	0	0	0	0	0	0	0	0	0	0	0
yokfah	4	2	Ba_Ft	0	0	0	0	0	0	0	0	0	0	0	0
yokfah	4	3	Bt_Fa	0	0	0	0	0	0	0	0	0	0	0	0
yokfah	4	4	Bt_Ft	0	0	0	0	0	0	0	0	0	0	0	0
yokfah	4	5	Np	0	0	0	0	0	0	0	0	0	0	0	0
yuki	1	1	Ba_Ft	0	0	0	1	0	0	0	0	0	0	0	1
yuki	1	2	Np	0	0	0	0	0	0	0	0	0	0	0	0
yuki	1	3	Ba_Fa	0	0	0	0	0	0	0	0	0	0	0	0
yuki	1	4	Bt_Ft	0	0	0	0	0	0	0	0	0	0	0	0
yuki	1	5	Bt_Fa	0	0	0	0	0	0	0	0	0	0	0	0
yuki	2	1	Ba_Fa	0	0	0	0	0	0	0	0	1	0	0	1
yuki	2	2	Bt_Ft	0	0	0	0	0	0	0	0	0	0	0	0
yuki	2	3	Ba_Ft	0	0	0	0	0	0	0	0	0	0	0	0
yuki	2	4	Bt_Fa	0	0	0	0	0	0	0	0	0	0	0	0
yuki	2	5	Np	0	0	0	1	0	0	0	0	0	0	0	1
yuki	3	1	Bt_Fa	0	0	0	0	0	0	0	0	0	0	0	0
yuki	3	2	Ba_Fa	0	0	0	0	0	0	0	0	0	0	0	0
yuki	3	3	Bt_Ft	0	0	0	0	0	0	0	0	0	0	0	0
yuki	3	4	Ba_Ft	0	0	0	0	0	0	0	0	0	0	0	0
yuki	3	5	Np	0	0	0	0	0	0	0	0	0	0	0	0
yuki	4	1	Ba_Ft	0	0	0	0	0	0	0	0	0	0	0	0
yuki	4	2	Bt_Fa	0	0	0	0	0	0	0	0	0	0	0	0
yuki	4	3	Np	0	0	0	1	0	0	0	0	0	0	0	1
yuki	4	4	Ba_Fa	0	0	0	0	0	0	0	0	0	0	0	0
yuki	4	5	Bt_Ft	0	0	0	0	0	0	0	0	0	0	0	0
