## Supplementary material for "Asian elephants (*Elephas maximus*) recognise human visual attention from body and face orientation": Data repository: SV_coding.csv

subject	session	trial	trunkswing	trunkout_forward	trunkout_self	trunkout_ground	trunkup_forward	trunkup_self	trunkup_other	reachout_experimenter	reachout_food	trainedbegging	headnod	totalbehaviours
bo	2	1										1		1
bo	2	2										1		1
bo	2	3										1		1
bo	2	4												0
bo	2	5										2		2
dah	2	1		3										3
dah	2	2												0
dah	2	3	1											1
dah	2	4		2		1								3
dah	2	5												0
kummool	1	1												0
kummool	1	2												0
kummool	1	3												0
kummool	1	4									1			1
kummool	1	5												0
yokfah	1	1												0
yokfah	1	2						1						1
yokfah	1	3						1						1
yokfah	1	4				1		1						2
yokfah	1	5						1						1
boonma	3	1	2	2										4
boonma	3	2				1								1
boonma	3	3		1										1
boonma	3	4				1								1
boonma	3	5												0
boonrod	3	1	3	3										6
boonrod	3	2	1											1
boonrod	3	3	2	1										3
boonrod	3	4	5	3										8
boonrod	3	5	1											1
dah	3	1				1								1
dah	3	2												0
dah	3	3												0
dah	3	4		4										4
dah	3	5	2	3										5
kummool	3	1		3	1	1								5
kummool	3	2				1								1
kummool	3	3												0
kummool	3	4												0
kummool	3	5										1		1
